# Parameterization of cell-free systems with time-series data using KETCHUP

**DOI:** 10.1101/2025.06.06.658289

**Authors:** Mengqi Hu, S. Bilal Jilani, Daniel G. Olson, Costas D. Maranas

## Abstract

Kinetic models mechanistically link enzyme levels, metabolite concentrations, and allosteric regulation to metabolic reaction fluxes. This coupling allows for the quantitative elucidation of the dynamics of the evolution of metabolite concentrations and metabolic fluxes as a function of time. So far, most large-scale kinetic model parameterizations are carried out using mostly steady-state flux measurements supplemented with metabolomics and/or proteomics data when available. Even though the parameterized kinetic model can trace a temporal evolution of the system, lack of anchoring to temporal data reduces confidence in the dynamics predictions. Notably, the simulation of enzymatic cascade reactions requires the full description of the dynamics of the system as a steady-state is not applicable given that all measured metabolite concentrations vary with time. Here we describe how kinetic parameters fitted to the dynamics of single-enzyme assays remain accurate for the simulation of multi-enzyme cell-free systems. Herein, we demonstrate two extensions for the Kinetic Estimation Tool Capturing Heterogeneous datasets Using Pyomo (KETCHUP) software tool for parameterizing a kinetic model of the cell-free kinetics of formate dehydrogenase (FDH) and 2,3-butanediol dehydrogenase (BDH) through the use of time-course data across various initial conditions. An implemented extension of KETCHUP allowing for the reconciliation of measurement time-lag errors present in datasets was used to parameterize multiple datasets. By combining the kinetic parameters identified by the FDH and BDH assays, accurate simulation of the binary FDH-BDH system was achieved. KETCHUP can be accessed at https://github.com/maranasgroup/KETCHUP.

**Author Summary:** Metabolic engineering of microorganisms offers a sustainable and renewable alternative for industrial scale production of commodity chemicals. Large-scale metabolic stoichiometric models enable means to elucidate an organism’s physiological behavior towards both environment and genetic perturbations and predict optimal interventions to maximize production. Kinetic models extend stoichiometric models’ capabilities in characterizing metabolic phenotypes by mathematically linking enzyme catalyzed reactions in metabolic networks as functions of metabolite concentrations, enzyme levels, and allosteric regulations. Although these kinetic descriptions improve predictive accuracy and strain design, the lack of enzyme information, raw experimental data, and high computational cost preclude the construction and parameterization of detailed large-scale kinetic models. Here, we introduce an extension of KETCHUP, an open-source semi-automatic kinetic construction and parameterization tool that utilizes steady-state data as a pilot for the parameterization of single-enzyme cell-free time-course data. We show that this tool offers comparable performance to existing tools during parameterization of single enzymes and successful recapitulation of metabolite profiles for a two-enzyme system when simulating a kinetic model with parameters from the two single-enzymes. This study showcases a high throughput pipeline that can be integrated into our framework for larger scaled networks.
