## Supplementary Materials SM1 for "Parameterization of cell-free systems with time-series data using KETCHUP": SM1 - Dataset series B1 setup.xlsx

### Sheet: Sheet1
FDH assay 2-22-2022 metadata
			Levels		Final concentration (mM)
Well	Row	Col	NAD	Formate	NAD	Formate
0	A	1	1	1	1.66667	333.333
16	A	2	1	1	1.66667	333.333
1	B	1	2	1	0.333333	333.333
17	B	2	2	1	0.333333	333.333
2	C	1	3	1	0.0666667	333.333
18	C	2	3	1	0.0666667	333.333
3	D	1	4	1	0.0133333	333.333
19	D	2	4	1	0.0133333	333.333
4	E	1	1	2	1.66667	66.6667
20	E	2	1	2	1.66667	66.6667
5	F	1	2	2	0.333333	66.6667
21	F	2	2	2	0.333333	66.6667
6	G	1	3	2	0.0666667	66.6667
22	G	2	3	2	0.0666667	66.6667
7	H	1	4	2	0.0133333	66.6667
23	H	2	4	2	0.0133333	66.6667
8	I	1	1	3	1.66667	13.3333
24	I	2	1	3	1.66667	13.3333
9	J	1	2	3	0.333333	13.3333
25	J	2	2	3	0.333333	13.3333
10	K	1	3	3	0.0666667	13.3333
26	K	2	3	3	0.0666667	13.3333
11	L	1	4	3	0.0133333	13.3333
27	L	2	4	3	0.0133333	13.3333
12	M	1	1	4	1.66667	2.66667
28	M	2	1	4	1.66667	2.66667
13	N	1	2	4	0.333333	2.66667
29	N	2	2	4	0.333333	2.66667
14	O	1	3	4	0.0666667	2.66667
30	O	2	3	4	0.0666667	2.66667
15	P	1	4	4	0.0133333	2.66667
31	P	2	4	4	0.0133333	2.66667
