## Supplementary Materials SM1 for "Parameterization of cell-free systems with time-series data using KETCHUP": SM1 - Dataset series B2 setup.xlsx

### Sheet: Sheet1
Well	Row	Col	Reaction type	Replicate	NAD	Formate	NADH	Bicarbonate	Buffer_Enzyme
0	A	1	Fwd	1	5	100	0	0	0.1
1	B	1	Fwd	1	1	100	0	0	0.1
2	C	1	Fwd	1	0.2	100	0	0	0.1
3	D	1	Fwd	1	0.04	100	0	0	0.1
4	E	1	Fwd	1	5	20	0	0	0.1
5	F	1	Fwd	1	1	20	0	0	0.1
6	G	1	Fwd	1	0.2	20	0	0	0.1
7	H	1	Fwd	1	0.04	20	0	0	0.1
8	I	1	Fwd	1	5	4	0	0	0.1
9	J	1	Fwd	1	1	4	0	0	0.1
10	K	1	Fwd	1	0.2	4	0	0	0.1
11	L	1	Fwd	1	0.04	4	0	0	0.1
12	M	1	Fwd	1	5	0.8	0	0	0.1
13	N	1	Fwd	1	1	0.8	0	0	0.1
14	O	1	Fwd	1	0.2	0.8	0	0	0.1
15	P	1	Fwd	1	0.04	0.8	0	0	0.1
16	A	2	Fwd	1	5	100	0	0	0.02
17	B	2	Fwd	1	1	100	0	0	0.02
18	C	2	Fwd	1	0.2	100	0	0	0.02
19	D	2	Fwd	1	0.04	100	0	0	0.02
20	E	2	Fwd	1	5	20	0	0	0.02
21	F	2	Fwd	1	1	20	0	0	0.02
22	G	2	Fwd	1	0.2	20	0	0	0.02
23	H	2	Fwd	1	0.04	20	0	0	0.02
24	I	2	Fwd	1	5	4	0	0	0.02
25	J	2	Fwd	1	1	4	0	0	0.02
26	K	2	Fwd	1	0.2	4	0	0	0.02
27	L	2	Fwd	1	0.04	4	0	0	0.02
28	M	2	Fwd	1	5	0.8	0	0	0.02
29	N	2	Fwd	1	1	0.8	0	0	0.02
30	O	2	Fwd	1	0.2	0.8	0	0	0.02
31	P	2	Fwd	1	0.04	0.8	0	0	0.02
32	A	3	Fwd	1	5	100	0	0	0.004
33	B	3	Fwd	1	1	100	0	0	0.004
34	C	3	Fwd	1	0.2	100	0	0	0.004
35	D	3	Fwd	1	0.04	100	0	0	0.004
36	E	3	Fwd	1	5	20	0	0	0.004
37	F	3	Fwd	1	1	20	0	0	0.004
38	G	3	Fwd	1	0.2	20	0	0	0.004
39	H	3	Fwd	1	0.04	20	0	0	0.004
40	I	3	Fwd	1	5	4	0	0	0.004
41	J	3	Fwd	1	1	4	0	0	0.004
42	K	3	Fwd	1	0.2	4	0	0	0.004
43	L	3	Fwd	1	0.04	4	0	0	0.004
44	M	3	Fwd	1	5	0.8	0	0	0.004
45	N	3	Fwd	1	1	0.8	0	0	0.004
46	O	3	Fwd	1	0.2	0.8	0	0	0.004
47	P	3	Fwd	1	0.04	0.8	0	0	0.004
48	A	4	Fwd ctrl	1	5	0	0	0	0.1
49	B	4	Fwd ctrl	2	5	0	0	0	0.1
50	C	4	Fwd ctrl	1	0	100	0	0	0.1
51	D	4	Fwd ctrl	2	0	100	0	0	0.1
52	E	4	Rev ctrl	1	0	0	0	50	0.1
53	F	4	Rev ctrl	2	0	0	0	50	0.1
54	G	4	Rev ctrl	1	0	0	6	0	0.1
55	H	4	Rev ctrl	2	0	0	6	0	0.1
56	I	4			0	0	0	0	0
57	J	4			0	0	0	0	0
58	K	4			0	0	0	0	0
59	L	4			0	0	0	0	0
60	M	4			0	0	0	0	0
61	N	4			0	0	0	0	0
62	O	4			0	0	0	0	0
63	P	4			0	0	0	0	0
64	A	5	Fwd inhibit	1	5	20	6	0	0.1
65	B	5	Fwd inhibit	1	5	20	1.2	0	0.1
66	C	5	Fwd inhibit	1	5	20	0.24	0	0.1
67	D	5	Fwd inhibit	1	5	20	0.048	0	0.1
68	E	5	Fwd inhibit	1	1	20	6	0	0.1
69	F	5	Fwd inhibit	1	1	20	1.2	0	0.1
70	G	5	Fwd inhibit	1	1	20	0.24	0	0.1
71	H	5	Fwd inhibit	1	1	20	0.048	0	0.1
72	I	5	Fwd inhibit	1	0.2	20	6	0	0.1
73	J	5	Fwd inhibit	1	0.2	20	1.2	0	0.1
74	K	5	Fwd inhibit	1	0.2	20	0.24	0	0.1
75	L	5	Fwd inhibit	1	0.2	20	0.048	0	0.1
76	M	5	Fwd inhibit	1	0.04	20	6	0	0.1
77	N	5	Fwd inhibit	1	0.04	20	1.2	0	0.1
78	O	5	Fwd inhibit	1	0.04	20	0.24	0	0.1
79	P	5	Fwd inhibit	1	0.04	20	0.048	0	0.1
80	A	6	Fwd inhibit	2	5	20	6	0	0.1
81	B	6	Fwd inhibit	2	5	20	1.2	0	0.1
82	C	6	Fwd inhibit	2	5	20	0.24	0	0.1
83	D	6	Fwd inhibit	2	5	20	0.048	0	0.1
84	E	6	Fwd inhibit	2	1	20	6	0	0.1
85	F	6	Fwd inhibit	2	1	20	1.2	0	0.1
86	G	6	Fwd inhibit	2	1	20	0.24	0	0.1
87	H	6	Fwd inhibit	2	1	20	0.048	0	0.1
88	I	6	Fwd inhibit	2	0.2	20	6	0	0.1
89	J	6	Fwd inhibit	2	0.2	20	1.2	0	0.1
90	K	6	Fwd inhibit	2	0.2	20	0.24	0	0.1
91	L	6	Fwd inhibit	2	0.2	20	0.048	0	0.1
92	M	6	Fwd inhibit	2	0.04	20	6	0	0.1
93	N	6	Fwd inhibit	2	0.04	20	1.2	0	0.1
94	O	6	Fwd inhibit	2	0.04	20	0.24	0	0.1
95	P	6	Fwd inhibit	2	0.04	20	0.048	0	0.1
96	A	7	Fwd inhibit	1	1	100	0	50	0.1
97	B	7	Fwd inhibit	1	1	100	0	10	0.1
98	C	7	Fwd inhibit	1	1	100	0	2	0.1
99	D	7	Fwd inhibit	1	1	100	0	0.4	0.1
100	E	7	Fwd inhibit	1	1	20	0	50	0.1
101	F	7	Fwd inhibit	1	1	20	0	10	0.1
102	G	7	Fwd inhibit	1	1	20	0	2	0.1
103	H	7	Fwd inhibit	1	1	20	0	0.4	0.1
104	I	7	Fwd inhibit	1	1	4	0	50	0.1
105	J	7	Fwd inhibit	1	1	4	0	10	0.1
106	K	7	Fwd inhibit	1	1	4	0	2	0.1
107	L	7	Fwd inhibit	1	1	4	0	0.4	0.1
108	M	7	Fwd inhibit	1	1	0.8	0	50	0.1
109	N	7	Fwd inhibit	1	1	0.8	0	10	0.1
110	O	7	Fwd inhibit	1	1	0.8	0	2	0.1
111	P	7	Fwd inhibit	1	1	0.8	0	0.4	0.1
112	A	8	Fwd inhibit	2	1	100	0	50	0.1
113	B	8	Fwd inhibit	2	1	100	0	10	0.1
114	C	8	Fwd inhibit	2	1	100	0	2	0.1
115	D	8	Fwd inhibit	2	1	100	0	0.4	0.1
116	E	8	Fwd inhibit	2	1	20	0	50	0.1
117	F	8	Fwd inhibit	2	1	20	0	10	0.1
118	G	8	Fwd inhibit	2	1	20	0	2	0.1
119	H	8	Fwd inhibit	2	1	20	0	0.4	0.1
120	I	8	Fwd inhibit	2	1	4	0	50	0.1
121	J	8	Fwd inhibit	2	1	4	0	10	0.1
122	K	8	Fwd inhibit	2	1	4	0	2	0.1
123	L	8	Fwd inhibit	2	1	4	0	0.4	0.1
124	M	8	Fwd inhibit	2	1	0.8	0	50	0.1
125	N	8	Fwd inhibit	2	1	0.8	0	10	0.1
126	O	8	Fwd inhibit	2	1	0.8	0	2	0.1
127	P	8	Fwd inhibit	2	1	0.8	0	0.4	0.1
128	A	9			0	0	0	0	0
129	B	9			0	0	0	0	0
130	C	9			0	0	0	0	0
131	D	9			0	0	0	0	0
132	E	9			0	0	0	0	0
133	F	9			0	0	0	0	0
134	G	9			0	0	0	0	0
135	H	9			0	0	0	0	0
136	I	9			0	0	0	0	0
137	J	9			0	0	0	0	0
138	K	9			0	0	0	0	0
139	L	9			0	0	0	0	0
140	M	9			0	0	0	0	0
141	N	9			0	0	0	0	0
142	O	9			0	0	0	0	0
143	P	9			0	0	0	0	0
144	A	10			0	0	0	0	0
145	B	10			0	0	0	0	0
146	C	10			0	0	0	0	0
147	D	10			0	0	0	0	0
148	E	10			0	0	0	0	0
149	F	10			0	0	0	0	0
150	G	10			0	0	0	0	0
151	H	10			0	0	0	0	0
152	I	10			0	0	0	0	0
153	J	10			0	0	0	0	0
154	K	10			0	0	0	0	0
155	L	10			0	0	0	0	0
156	M	10			0	0	0	0	0
157	N	10			0	0	0	0	0
158	O	10			0	0	0	0	0
159	P	10			0	0	0	0	0
160	A	11			0	0	0	0	0
161	B	11			0	0	0	0	0
162	C	11			0	0	0	0	0
163	D	11			0	0	0	0	0
164	E	11			0	0	0	0	0
165	F	11			0	0	0	0	0
166	G	11			0	0	0	0	0
167	H	11			0	0	0	0	0
168	I	11			0	0	0	0	0
169	J	11			0	0	0	0	0
170	K	11			0	0	0	0	0
171	L	11			0	0	0	0	0
172	M	11			0	0	0	0	0
173	N	11			0	0	0	0	0
174	O	11			0	0	0	0	0
175	P	11			0	0	0	0	0
176	A	12			0	0	0	0	0
177	B	12			0	0	0	0	0
178	C	12			0	0	0	0	0
179	D	12			0	0	0	0	0
180	E	12			0	0	0	0	0
181	F	12			0	0	0	0	0
182	G	12			0	0	0	0	0
183	H	12			0	0	0	0	0
184	I	12			0	0	0	0	0
185	J	12			0	0	0	0	0
186	K	12			0	0	0	0	0
187	L	12			0	0	0	0	0
188	M	12			0	0	0	0	0
189	N	12			0	0	0	0	0
190	O	12			0	0	0	0	0
191	P	12			0	0	0	0	0
192	A	13			0	0	0	0	0
193	B	13			0	0	0	0	0
194	C	13			0	0	0	0	0
195	D	13			0	0	0	0	0
196	E	13			0	0	0	0	0
197	F	13			0	0	0	0	0
198	G	13			0	0	0	0	0
199	H	13			0	0	0	0	0
200	I	13			0	0	0	0	0
201	J	13			0	0	0	0	0
202	K	13			0	0	0	0	0
203	L	13			0	0	0	0	0
204	M	13			0	0	0	0	0
205	N	13			0	0	0	0	0
206	O	13			0	0	0	0	0
207	P	13			0	0	0	0	0
208	A	14			0	0	0	0	0
209	B	14			0	0	0	0	0
210	C	14			0	0	0	0	0
211	D	14			0	0	0	0	0
212	E	14			0	0	0	0	0
213	F	14			0	0	0	0	0
214	G	14			0	0	0	0	0
215	H	14			0	0	0	0	0
216	I	14			0	0	0	0	0
217	J	14			0	0	0	0	0
218	K	14			0	0	0	0	0
219	L	14			0	0	0	0	0
220	M	14			0	0	0	0	0
221	N	14			0	0	0	0	0
222	O	14			0	0	0	0	0
223	P	14			0	0	0	0	0
224	A	15			0	0	0	0	0
225	B	15			0	0	0	0	0
226	C	15			0	0	0	0	0
227	D	15			0	0	0	0	0
228	E	15			0	0	0	0	0
229	F	15			0	0	0	0	0
230	G	15			0	0	0	0	0
231	H	15			0	0	0	0	0
232	I	15			0	0	0	0	0
233	J	15			0	0	0	0	0
234	K	15			0	0	0	0	0
235	L	15			0	0	0	0	0
236	M	15			0	0	0	0	0
237	N	15			0	0	0	0	0
238	O	15			0	0	0	0	0
239	P	15			0	0	0	0	0
240	A	16			0	0	0	0	0
241	B	16			0	0	0	0	0
242	C	16			0	0	0	0	0
243	D	16			0	0	0	0	0
244	E	16			0	0	0	0	0
245	F	16			0	0	0	0	0
246	G	16			0	0	0	0	0
247	H	16			0	0	0	0	0
248	I	16			0	0	0	0	0
249	J	16			0	0	0	0	0
250	K	16			0	0	0	0	0
251	L	16			0	0	0	0	0
252	M	16			0	0	0	0	0
253	N	16			0	0	0	0	0
254	O	16			0	0	0	0	0
255	P	16			0	0	0	0	0
256	A	17			0	0	0	0	0
257	B	17			0	0	0	0	0
258	C	17			0	0	0	0	0
259	D	17			0	0	0	0	0
260	E	17			0	0	0	0	0
261	F	17			0	0	0	0	0
262	G	17			0	0	0	0	0
263	H	17			0	0	0	0	0
264	I	17			0	0	0	0	0
265	J	17			0	0	0	0	0
266	K	17			0	0	0	0	0
267	L	17			0	0	0	0	0
268	M	17			0	0	0	0	0
269	N	17			0	0	0	0	0
270	O	17			0	0	0	0	0
271	P	17			0	0	0	0	0
272	A	18			0	0	0	0	0
273	B	18			0	0	0	0	0
274	C	18			0	0	0	0	0
275	D	18			0	0	0	0	0
276	E	18			0	0	0	0	0
277	F	18			0	0	0	0	0
278	G	18			0	0	0	0	0
279	H	18			0	0	0	0	0
280	I	18			0	0	0	0	0
281	J	18			0	0	0	0	0
282	K	18			0	0	0	0	0
283	L	18			0	0	0	0	0
284	M	18			0	0	0	0	0
285	N	18			0	0	0	0	0
286	O	18			0	0	0	0	0
287	P	18			0	0	0	0	0
288	A	19			0	0	0	0	0
289	B	19			0	0	0	0	0
290	C	19			0	0	0	0	0
291	D	19			0	0	0	0	0
292	E	19			0	0	0	0	0
293	F	19			0	0	0	0	0
294	G	19			0	0	0	0	0
295	H	19			0	0	0	0	0
296	I	19			0	0	0	0	0
297	J	19			0	0	0	0	0
298	K	19			0	0	0	0	0
299	L	19			0	0	0	0	0
300	M	19			0	0	0	0	0
301	N	19			0	0	0	0	0
302	O	19			0	0	0	0	0
303	P	19			0	0	0	0	0
304	A	20			0	0	0	0	0
305	B	20			0	0	0	0	0
306	C	20			0	0	0	0	0
307	D	20			0	0	0	0	0
308	E	20			0	0	0	0	0
309	F	20			0	0	0	0	0
310	G	20			0	0	0	0	0
311	H	20			0	0	0	0	0
312	I	20			0	0	0	0	0
313	J	20			0	0	0	0	0
314	K	20			0	0	0	0	0
315	L	20			0	0	0	0	0
316	M	20			0	0	0	0	0
317	N	20			0	0	0	0	0
318	O	20			0	0	0	0	0
319	P	20			0	0	0	0	0
320	A	21			0	0	0	0	0
321	B	21			0	0	0	0	0
322	C	21			0	0	0	0	0
323	D	21			0	0	0	0	0
324	E	21			0	0	0	0	0
325	F	21			0	0	0	0	0
326	G	21			0	0	0	0	0
327	H	21			0	0	0	0	0
328	I	21			0	0	0	0	0
329	J	21			0	0	0	0	0
330	K	21			0	0	0	0	0
331	L	21			0	0	0	0	0
332	M	21			0	0	0	0	0
333	N	21			0	0	0	0	0
334	O	21			0	0	0	0	0
335	P	21			0	0	0	0	0
336	A	22			0	0	0	0	0
337	B	22			0	0	0	0	0
338	C	22			0	0	0	0	0
339	D	22			0	0	0	0	0
340	E	22			0	0	0	0	0
341	F	22			0	0	0	0	0
342	G	22			0	0	0	0	0
343	H	22			0	0	0	0	0
344	I	22			0	0	0	0	0
345	J	22			0	0	0	0	0
346	K	22			0	0	0	0	0
347	L	22			0	0	0	0	0
348	M	22			0	0	0	0	0
349	N	22			0	0	0	0	0
350	O	22			0	0	0	0	0
351	P	22			0	0	0	0	0
352	A	23	Std curve
353	B	23	Std curve
354	C	23	Std curve
355	D	23	Std curve
356	E	23	Std curve
357	F	23	Std curve
358	G	23	Std curve
359	H	23	Std curve
360	I	23	Std curve
361	J	23	Std curve
362	K	23	Std curve
363	L	23	Std curve
364	M	23	Std curve
365	N	23	Std curve
366	O	23	Blank
367	P	23	Blank
368	A	24	Std curve
369	B	24	Std curve
370	C	24	Std curve
371	D	24	Std curve
372	E	24	Std curve
373	F	24	Std curve
374	G	24	Std curve
375	H	24	Std curve
376	I	24	Std curve
377	J	24	Std curve
378	K	24	Std curve
379	L	24	Std curve
380	M	24	Std curve
381	N	24	Std curve
382	O	24	Blank
383	P	24	Blank
