## Supplementary Materials SM2 for "Parameterization of cell-free systems with time-series data using KETCHUP": SM2 - Binary System dataset.xlsx

### Sheet: quad_conc
Time	Pyruvate	Pyruvate	Formate	Formate	Acetoin	Acetoin	23BD	23BD	Volume	Formate added
h									mL	mL
	Pyruvate	Stdev	Formate	Stdev	Acetoin	Stdev	23BD	Stdev
0	2017.37	30.2438	102.624	4.48863	0	0	0	0	0.975	0
1	704.147	51.6075	394.539	74.9353	281.882	77.2649	216.466	52.5274	1.1	0.15
2	255.383	75.3735	904.221	85.284	198.71	90.6738	400.594	81.2155	1.245	0.32
3	74.986	24.5382	979.338	77.3043	92.9313	84.6901	513.528	63.5839	1.295	0.395
4	12.4977	17.6744	1060.45	14.4634	0	0	590.8	4.55483	1.345	0.47
5	0	0	1134.07	19.5754	0	0	585.735	3.63652	1.345	0.495
6	0	0	1191.64	1.74558	0	0	577.345	6.09759	1.34	0.515
7	0	0	1230.34	6.3589	0	0	573.319	6.57511	1.32	0.52
8	0	0	1257.5	8.10448	0	0	575.865	5.62007	1.305	0.53
9	0	0	1285.36	6.60827	0	0	576.202	8.52193	1.29	0.54
10	0	0	1297.26	1.24684	0	0	578.41	4.37116	1.28	0.555
24	0	0	1342.4	5.73548	0	0	593.839	4.95888	1.255	0.555

### Sheet: quad_conversion
Time	Pyruvate	Pyruvate	Formate	Formate	Acetoin	Acetoin	23BD	23BD	Protons in	Stdev	Protons out	Stdev	Ratio	Pyruvate conversion	Formate conversion
h	\g(m)moles		\g(m)moles		\g(m)moles		\g(m)moles		\g(m)moles		\g(m)moles
	Pyruvate	Stdev	Formate	Stdev	Acetoin	Stdev	23BD	Stdev
0	0	0	0	0	0	0	0	0	0	0	0	0		0	0
1	1172.95	137.337	358.553	215.764	314.386	66.991	239.969	73.0866	705	332.34	719.908	219.26	1.02115	0.247294	0.300151
2	1624.47	130.114	446.437	155.741	258.768	114.277	499.313	106.779	1504	66.468	1497.94	320.336	0.995971	0.514554	0.624536
3	1843.71	66.6433	632.183	176.851	133.786	114.018	665.693	93.2347	1856.5	99.7021	1997.08	279.704	1.07572	0.686011	0.832642
4	1923.7	57.843	799.494	120.572	14.3381	6.31572	794.561	10.5841	2209	132.936	2383.68	31.7523	1.07908	0.818813	0.99383
5	1940.76	33.7175	789.63	100.64	14.3381	6.31572	787.775	7.5342	2326.5	99.7021	2363.32	22.6026	1.01583	0.81182	0.985341
6	1940.76	33.7175	782.137	70.7067	14.3381	6.31572	773.707	20.4181	2420.5	99.7021	2321.12	61.2543	0.958943	0.797323	0.967746
7	1940.76	33.7175	747.729	105.312	14.3381	6.31572	756.874	24.8951	2444	132.936	2270.62	74.6852	0.92906	0.779976	0.946691
8	1940.76	33.7175	746.335	106.929	14.3381	6.31572	751.583	23.6221	2491	132.936	2254.75	70.8663	0.905158	0.774523	0.940073
9	1940.76	33.7175	743.869	135.165	14.3381	6.31572	743.482	35.4395	2538	199.404	2230.45	106.318	0.87882	0.766175	0.92994
10	1940.76	33.7175	779.709	72.6287	14.3381	6.31572	740.411	17.865	2608.5	99.7021	2221.23	53.5951	0.851537	0.763011	0.9261
24	1940.76	33.7175	721.855	62.7338	14.3381	6.31572	745.32	18.8206	2608.5	99.7021	2235.96	56.4619	0.857182	0.768069	0.932239

### Sheet: binary_conc (plt F)
Time	Pyruvate	Pyruvate		Formate	Formate	Acetoin	Acetoin	23BD	23BD	Volume	Formate added
h	mmols	mmols		mmols	mmols	mmols	mmols	mmols	mmols	mL	mL
	Pyruvate	Stdev		Formate	Stdev	Acetoin	Stdev	23BD	Stdev		4.6M
0	0		106.447	103.786	2.78848	1066.45	19.1023	0	0	0.975	0
1	60	-1.48888	17.1143	17.0288	1.52099	736.921	83.9342	248.271	43.5284	0.995	0.045	3.46734
2	120	0.0517749	20.2208	20.5242	7.2247	490.578	94.8879	474.069	68.2421	1.015	0.09	3.39901
3	180	0.228269	33.917	34.5953	8.36544	332.614	86.5613	595.177	55.125	1.02	0.12	2.2549
4	240	0.0292748	35.6734	36.2085	9.88643	282.3	84.2459	634.286	50.9395	1.015	0.14	1.51067
5	300	0.284034	52.7155	53.5062	14.8296	166.559	63.0508	728.102	48.8698	1.015	0.165	1.88834
6	360	0.111208	59.388	58.7941	13.4354	110.766	42.0339	764.797	46.6482	0.99	0.165	0
7	420	0.172008	69.7084	69.0113	12.1679	62.6564	22.709	817.572	19.8488	0.99	0.19	1.93603
8	480	-0.0786454	64.9897	63.365	5.19671	30.2262	1.7811	831.927	9.67773	0.975	0.2	0.786325
9	540	0.140143	73.3983	69.7283	7.35145	17.0022	6.67911	846.994	6.56384	0.95	0.2	0
10	600	1.59981	169.387	160.07	115.595	13.8222	12.9575	836.539	20.9624	0.945	0.22	1.62257
24	1440	0.0228758	188.602	173.514	121.172	13.161	15.6737	853.728	27.5285	0.92	0.22	0

### Sheet: binary_conversion (plt G)
Time	Pyruvate	Pyruvate	Formate accumulation rate	Formate	Formate		Acetoin consumed	Acetoin	Acetoin corrected for dilution	23BD cororected for dilution	23BD	Protons in	Stdev	Protons out	Stdev	Ratio	Acetoin conversion	Form conversion
h	µmoles		mM/min	µmoles/mL			µmoles/mL		µmoles/mL	µmoles/mL		µmoles/mL		µmoles/mL
	Pyruvate	Stdev		Formate	Stdev		Acetoin	Stdev		23BD	Stdev									Plot G
0				0	0	954.936	0	0	971.044	0	0						0	0
1	60		4.92194	295.317	28.8434	659.619	288.426	61.7773	682.618	253.39	46.1545						0.260946	0.265348
2	120		3.45088	502.369	55.9073	452.567	511.836	75.2193	459.208	499.721	78.7643						0.514623	0.523303
3	180		2.09355	627.982	120.278	326.954	662.744	66.8947	308.3	640.798	77.234						0.659907	0.671038
4	240		1.52798	719.661	52.5275	235.275	707.79	71.6333	263.254	692.955	66.1196						0.713619	0.725656
5	300		1.64196	818.179	79.7505	136.757	821.176	52.1556	149.868	806.539	71.7158						0.83059	0.8446
6	360		-0.0892069	812.826	81.0535	142.11	877.582	32.007	93.4615	843.762	70.2394						0.868922	0.883579
7	420		1.76337	918.628	16.4508	36.3076	923.199	15.7928	47.8448	915.953	27.9804						0.943266	0.959178
8	480		0.865938	970.585	0.792182	-15.6487	955.003	4.90804	16.0411	938.484	18.0078						0.966469	0.982772
9	540		-0.103405	964.38	2.89305	-9.44441	967.896	13.1567	3.14778	953.174	2.17224						0.981597	0.998155
10	600		0.055647	967.719	12.1905	-12.7832	970.458	19.7713	0.58642	959.676	11.7352						0.988293	1.00496
24	1440		-0.0152181	954.936	6.54002	0	971.044	22.3194	0	975.827	6.01649						1.00493	1.02188
