## Supplementary Materials SM2 for "Parameterization of cell-free systems with time-series data using KETCHUP": SM2 - Dataset series A1.xlsx

### Sheet: A1
FDH (U)	1
2,3-BD	0
Acetoin	0
NAD+	1
Na-Formate	50
NADH	0
CO2	0
Time (hour)	NADH
0	0
0.05	0.237
0.1	0.36
0.15	0.447
0.2	0.513
0.25	0.568
0.3	0.612
0.35	0.648
0.4	0.679
0.45	0.706
0.5	0.729
0.55	0.75
0.6	0.769
0.65	0.783
0.7	0.795
0.75	0.808
0.8	0.82
0.85	0.83
0.9	0.838
0.95	0.844
1	0.851
1.05	0.857
1.1	0.863
1.15	0.867
1.2	0.872
1.25	0.876
1.3	0.879
1.35	0.88
1.4	0.882

### Sheet: A2
FDH (U)	1
2,3-BD	0
Acetoin	0
NAD+	1
Na-Formate	500
NADH	0
CO2	0
Time (hour)	NADH
0	0
0.03	0.286
0.06	0.482
0.09	0.622
0.12	0.709
0.15	0.779
0.18	0.824
0.21	0.857
0.24	0.878
0.27	0.896
0.3	0.908
0.33	0.914
0.36	0.92
0.39	0.923
0.42	0.925
0.45	0.926
0.48	0.928
0.51	0.928
0.54	0.928
0.57	0.927
0.6	0.927
0.63	0.927
0.66	0.926
0.69	0.926
0.72	0.925
0.75	0.924
0.78	0.924
0.81	0.924
0.84	0.923
0.87	0.922
0.9	0.921

### Sheet: A3
FDH (U)	1
2,3-BD	0
Acetoin	0
NAD+	1
Na-Formate	1500
NADH	0
CO2	0
Time (hour)	NADH
0	0
0.03	0.289
0.06	0.523
0.09	0.67
0.12	0.765
0.15	0.818
0.18	0.85
0.21	0.867
0.24	0.878
0.27	0.884
0.3	0.887
0.33	0.888
0.36	0.888
0.39	0.888
0.42	0.888
0.45	0.888
0.48	0.887
0.51	0.887
0.54	0.886
0.57	0.885
0.6	0.884
0.63	0.883
0.66	0.883
0.69	0.882
0.72	0.881
0.75	0.88
0.78	0.879
0.81	0.878
0.84	0.878
0.87	0.877
0.9	0.877
0.93	0.877
0.96	0.876
0.99	0.875
1.02	0.874
1.05	0.873
1.08	0.872

### Sheet: A4
FDH (U)	1
2,3-BD	0
Acetoin	0
NAD+	5
Na-Formate	50
NADH	0
CO2	0
Time (hour)	NADH
0	0
0.24	1.64
0.36	2.02
0.48	2.33
0.6	2.59
0.72	2.79
0.84	2.97
0.96	3.13
1.08	3.27
1.2	3.39
1.32	3.5
1.44	3.6
1.56	3.69
1.68	3.78
1.8	3.85
1.92	3.92
2.04	3.99
2.16	4.05
2.28	4.09
2.4	4.14
2.52	4.19
2.64	4.23
2.76	4.26
2.88	4.29
3	4.32
3.12	4.35
3.24	4.38
3.36	4.4
3.48	4.42
3.6	4.44
3.72	4.46
3.84	4.48
3.96	4.49

### Sheet: A5
FDH (U)	1
2,3-BD	0
Acetoin	0
NAD+	5
Na-Formate	500
NADH	0
CO2	0
Time (hour)	NADH
0	0
0.08	1.31
0.16	2.13
0.24	2.73
0.32	3.25
0.4	3.61
0.48	3.95
0.56	4.21
0.64	4.42
0.72	4.59
0.8	4.72
0.88	4.82
0.96	4.9
1.04	4.97
1.12	5.03
1.2	5.08
1.28	5.11
1.36	5.13
1.44	5.14
1.52	5.15
1.6	5.16
1.68	5.16
1.76	5.16
1.84	5.16
1.92	5.15

### Sheet: A6
FDH (U)	1
2,3-BD	0
Acetoin	0
NAD+	5
Na-Formate	1500
NADH	0
CO2	0
Time (hour)	NADH
0	0
0.08	1.14
0.16	2.14
0.24	2.91
0.32	3.45
0.4	3.89
0.48	4.2
0.56	4.38
0.64	4.55
0.72	4.67
0.8	4.76
0.88	4.82
0.96	4.85
1.04	4.87
1.12	4.88
1.2	4.88
1.28	4.88
1.36	4.87
1.44	4.86
1.52	4.85
1.6	4.84
1.68	4.83
1.76	4.82
1.84	4.8
1.92	4.79
2	4.77

### Sheet: A7
FDH (U)	1
2,3-BD	0
Acetoin	0
NAD+	10
Na-Formate	50
NADH	0
CO2	0
Time (hour)	NADH
0	0
0.4	2.48
0.8	3.84
1.2	4.77
1.6	5.42
2	5.93
2.4	6.34
2.8	6.67
3.2	6.94
3.6	7.16
4	7.34
4.4	7.48
4.8	7.6
5.2	7.69
5.6	7.78
6	7.87
6.4	7.94
6.8	7.99
7.2	8.01
7.6	8.01
8	8.02
8.4	8.01
8.8	7.99
9.2	7.97
9.6	7.92

### Sheet: A8
FDH (U)	1
2,3-BD	0
Acetoin	0
NAD+	10
Na-Formate	500
NADH	0
CO2	0
Time (hour)	NADH
0	0
0.4	4.25
0.8	6.75
1.2	8.18
1.6	8.95
2	9.38
2.4	9.56
2.8	9.62
3.2	9.61
3.6	9.57
4	9.51
4.4	9.4
4.8	9.31
5.2	9.2
5.6	9.07
6	8.95
6.4	8.83
6.8	8.7
7.2	8.58
7.6	8.45
8	8.34
8.4	8.21
8.8	8.1
9.2	8

### Sheet: A9
FDH (U)	1
2,3-BD	0
Acetoin	0
NAD+	10
Na-Formate	1500
NADH	0
CO2	0
Time (hour)	NADH
0	0
0.4	4.75
0.8	7.45
1.2	8.71
1.6	9.23
2	9.4
2.4	9.39
2.8	9.31
3.2	9.21
3.6	9.09
4	8.95
4.4	8.81
4.8	8.68
5.2	8.54
5.6	8.41
6	8.29
6.4	8.17
6.8	8.03
7.2	7.91
7.6	7.78
8	7.66
8.4	7.54
8.8	7.42
9.2	7.3
9.6	7.18
