## Supplementary Materials SM2 for "Parameterization of cell-free systems with time-series data using KETCHUP": SM2 - Dataset series Z1.xlsx

### Sheet: A2
BDH	1.1499
2,3-BD	0
Acetoin	30
NAD+	0
Na-Formate	0
NADH	0.45
Pyruvate	0
Time (mins)	NADH
0.528667	0.434
3.45367	0.4232
8.65367	0.4067
9.95367	0.4023
13.8537	0.3885
15.8037	0.3821
17.1037	0.3774
20.3537	0.3668
21.6537	0.3621
23.6037	0.3557
24.9037	0.3507
27.5037	0.3416
28.1537	0.3397
31.4037	0.3284
34.6537	0.3162
37.9037	0.3044
39.8537	0.298
40.5037	0.2961
41.8037	0.2914
44.4037	0.283
47.0037	0.274
48.9537	0.2681
50.9037	0.2618
52.2037	0.258
55.4537	0.2479
57.4037	0.2426
60.0037	0.2349
61.3037	0.2315
63.2537	0.2257
65.2037	0.2202
66.5037	0.217
70.4037	0.2066
74.3037	0.1966
81.4537	0.1801
82.7537	0.1768
87.9537	0.1656
89.2537	0.1632
90.5537	0.1602
97.0537	0.1478
99.6537	0.1425
102.254	0.1376
104.204	0.1343
108.754	0.1273
112.654	0.1206
115.254	0.1165
123.704	0.1039
127.604	0.0988
128.904	0.0974
131.504	0.0938
136.054	0.088
145.154	0.0777
145.804	0.0772
154.254	0.0683
160.754	0.0628
166.604	0.0575
171.804	0.0534
176.354	0.0503
182.204	0.0459
192.604	0.0395
199.754	0.0355
211.454	0.0301
225.754	0.0242
238.754	0.0202
244.604	0.0189
256.304	0.0157
264.754	0.0143
266.704	0.0137
271.254	0.0129
284.904	0.0111
291.404	0.01
293.354	0.01
299.854	0.009
304.404	0.0089
310.904	0.0081
318.054	0.0078
324.554	0.007
332.354	0.0069
338.854	0.0061
351.204	0.006
357.054	0.0054
358.354	0.0055
364.854	0.005
388.904	0.0049
397.354	0.004
401.904	0.0042
407.754	0.004
479.254	0.004
483.154	0.0036
491.604	0.0038
498.104	0.0032
505.254	0.0037
507.854	0.0034
514.354	0.0033
515.654	0.0031
523.454	0.0034
533.854	0.003
597.554	0.003
